# Formation of polarized contractile interfaces by self-organized Toll-8/Cirl GPCR asymmetry

**DOI:** 10.1101/2020.03.16.993758

**Authors:** Jules Lavalou, Qiyan Mao, Stefan Harmansa, Stephen Kerridge, Annemarie C. Lellouch, Jean-Marc Philippe, Stephane Audebert, Luc Camoin, Thomas Lecuit

## Abstract

During development, interfaces between cells with distinct genetic identities elicit signals to organize local cell behaviors driving tissue morphogenesis. The *Drosophila* embryonic axis extension requires planar polarized enrichment of Myosin-II powering oriented cell intercalations. Myosin-II levels are quantitatively controlled by G protein-coupled receptor (GPCR) signaling whereas Myosin-II polarity requires patterned expression of several Toll receptors. How Toll receptors polarizes Myosin-II, and how this involves GPCRs, remain unknown. Here we report that differential expression of a single Toll receptor, Toll-8, polarizes Myosin-II via a novel binding partner, the adhesion GPCR Cirl/Latrophilin. Asymmetric expression of Cirl is sufficient to enrich Myosin-II and Cirl localization is asymmetric at Toll-8 expression boundaries. Exploring the process dynamically, we reveal that Toll-8 and Cirl exhibit mutually dependent planar polarity in response to quantitative differences in Toll-8 expression between neighboring cells. Collectively, we propose that a novel cell surface protein complex Toll-8/Cirl self-organizes to generate local asymmetric interfaces essential for planar polarization of contractile interfaces.
