## Supplementary material for "Formation of polarized contractile interfaces by self-organized Toll-8/Cirl GPCR asymmetry": Table 2_Flies genotype

### Sheet: Feuil1
Table 2: Detailed experimental genotypes
Figure	Genotype or cross
Figures S1A, S1B, 3E	females ; sqh-Sqh::mCherry, E-cad::eGFPKIN ; x males ; ; eve::sYFP2BAC
Figures 1B (top); 1C; 1D, 1E (left)	females sqhAX3/+; ind-Toll-8FL::HA/+; sqh-Sqh::eGFP/+ x males ; ind-Toll-8FL::HA;
Figures 1B (bottom); 1D, 1E (right)	females sqhAX3/+; ind-Toll-8ΔLRR::HA/+; sqh-Sqh::eGFP/+ x males ; ind-Toll-8ΔLRR::HA;
Figures 1F (top); 1G, 1H (left); S1C, S1D (top and left)	females ; sqh-Sqh::mCherry, E-cad::eGFPKIN ; x males yw; ;
Figures 1F (bottom); 1G, 1H (right); S1C, S1D (bottom and right)	females ; sqh-Sqh::mCherry, E-cad::eGFPKIN ; x males ; ind-Toll-8FL::HA;
Figures 2B, 2C; 2D (top); 2E, 2F (left)	hs-FLP/+; sqh-Sqh::mCherry/UASp-Toll-8FL::eGFP; Act5C>STOP>GAL4/+
Figures 2D (middle); 2E, 2F (right)	hs-FLP/+; sqh-Sqh::mCherry/UASp-Toll-8ΔLRR::eGFP; Act5C>STOP>GAL4/+
Figures 2D (bottom); 2E, 2F (middle)	hs-FLP/+; sqh-Sqh::mCherry/UASp-Toll-8ΔCyto::eGFP; Act5C>STOP>GAL4/+
Figure S2A (top)	hs-FLP/+; sqh-Sqh::mCherry/UASp-Toll-6FL::eGFP; Act5C>STOP>GAL4/+
Figure S2A (middle)	hs-FLP/+; sqh-Sqh::mCherry/UASp-Toll-6ΔLRR::eGFP; Act5C>STOP>GAL4/+
Figure S2A (bottom)	hs-FLP/+; sqh-Sqh::mCherry/UASp-Toll-6ΔCyto::eGFP; Act5C>STOP>GAL4/+
Figure S2B (top)	hs-FLP/+; sqh-Sqh::mCherry/UASp-Toll-2FL::eGFP; Act5C>STOP>GAL4/+
Figure S2B (middle)	hs-FLP/+; sqh-Sqh::mCherry/UASp-Toll-2ΔLRR::eGFP; Act5C>STOP>GAL4/+
Figure S2B (bottom)	hs-FLP/+; sqh-Sqh::mCherry/UASp-Toll-2ΔCyto::eGFP; Act5C>STOP>GAL4/+
Figure 3B	females ; 67-GAL4/+; UASt-Toll-8::sYFP2/+ x males ; 67-GAL4/+; UASt-Toll-8::sYFP2/+
Figures 3C (top); 3D (left); S3E (top); S3F (blue) and Movie S1 (left)	females ; ; sqh-Sqh::eGFP, sqh-LifeAct::mCherry /+ x males yw; ;
Figures 3C (bottom); 3D (right); S3E (bottom); S3F (red) and Movie S1 (right)	females ; CirlKO/CirlKO; sqh-Sqh::eGFP, sqh-LifeAct::mCherry/+ x males ; CirlKO/CirlKO;
Figures 3F (top); 3G, 3H (left)	females ; ind-Toll-8FL::HA/+; sqh-Sqh::eGFP, sqh-LifeAct::mCherry /+ x males ; ind-Toll-8FL::HA;
Figures 3F (bottom); 3G, 3H (right)	females ; ind-Toll-8FL::HA, CirlKO/CirlKO; sqh-Sqh::eGFP, sqh-LifeAct::mCherry/+ x males ; ind-Toll-8FL::HA, CirlKO;
Figures 3I (top); 3J, 3K (left)	hs-FLP/+; CirlKO, sqh-Sqh::mCherry/+; Act5C>STOP>GAL4/UASt-Toll-8::sYFP2
Figures 3I (bottom); 3J, 3K (right)	hs-FLP/+; CirlKO, sqh-Sqh::mCherry/CirlKO; Act5C>STOP>GAL4/UASt-Toll-8::sYFP2
Figure S3A	; Cirl::RFPKIN;
Figure S3B	; FRT42D, Cirl::RFPKIN;
Figures S3C (top); S3D (blue)	yw; ;
Figures S3C (bottom); S3D (red)	females ; CirlKO/CirlKO; x males ; CirlKO/CirlKO;
Figures 4A; 4C (orange and cyan); S4A	hs-FLP/+; FRT42D, arm-LacZ/FRT42D, CirlKO, tub-GAL80; UASt-Toll-8::sYFP2/Act5C>STOP>GAL4, sqh-Sqh::mCherry
Figures 4B; 4C (magenta); S4B	hs-FLP/+; FRT42D, tub-GAL80/FRT42D, CirlKO, arm-LacZ; UASt-Toll-8::sYFP2/Act5C>STOP>GAL4, sqh-Sqh::mCherry
Figures 4C (black); 4E, 4F (left)	hs-FLP/+; FRT42D, arm-LacZ/FRT42D; sqh-Sqh::mCherry/+
Figures 4D; 4E, 4F (right)	hs-FLP/+; FRT42D, arm-LacZ/FRT42D, CirlKO; sqh-Sqh::mCherry/+
Figure S4C	Ubx-FLP/+; FRT42D, Cirl::RFPKIN/FRT42D, CirlKO;
Figures 5A-5A''', S5A	hs-FLP/+; Cirl::RFPKIN/+; Act5C>STOP>GAL4/UASt-Toll-8::sYFP2
Figures 5B-5B''; 5D (left)	hs-FLP/+; FRT42D, arm-LacZ/FRT42D, Cirl::RFPKIN, tub-GAL80; UASt-Toll-8::sYFP2/Act5C>STOP>GAL4
Figures 5C-5C''; 5D (right)	hs-FLP/+; FRT42D, tub-GAL80/FRT42D, Cirl::RFPKIN; UASt-Toll-8::sYFP2/Act5C>STOP>GAL4
Figure S5B	hs-FLP/+; Cirl::RFPKIN/+; Act5C>STOP>GAL4/UASt-Toll-6::sYFP2
Figure S5C	hs-FLP/+; Cirl::RFPKIN/UASt-Toll-2::sYFP2; Act5C>STOP>GAL4/+
Figure S5D	hs-FLP/+; FRT42D, CirlKO/FRT42D, Cirl::RFPKIN, tub-GAL80; UASt-Toll-8::sYFP2/Act5C>STOP>GAL4
Figures 6A, 6A', S6A, S6B and Movies S2-S4	hs-FLP/+; sqh-Sqh::mCherry/tub-GAL80ts; Act5C>STOP>GAL4/UASt-Toll-8::sYFP2
Figures 6B, 6C	hs-FLP/+; Cirl::RFPKIN/tub-GAL80ts; Act5C>STOP>GAL4/UASt-Toll-8::sYFP2
Figures 6D (top); 6E (left)	hs-FLP/+; CirlKO, sqh-Sqh::mCherry/+; Act5C>STOP>GAL4/UASt-Toll-8::sYFP2, tub-GAL80ts
Figures 6D (bottom); 6E (right)	hs-FLP/+; CirlKO, sqh-Sqh::mCherry/CirlKO; Act5C>STOP>GAL4/UASt-Toll-8::sYFP2, tub-GAL80ts
Legend:
List of genotypes employed in the experiments in the indicated figure panels
